# Fecal microbiota as a non-invasive biomarker to predict the tissue iron accumulation in intestine epithelial cells and liver

**DOI:** 10.1101/612168

**Authors:** Bingdong Liu, Xiaohan Pan, Liheng Yao, Shujie Chen, Zhihong Liu, Mulan Han, Yulong Yin, Guohuan Xu, Dan Wan, Xiaoshuang Dai, Jia Sun, Jiyang Pan, Huabing Zhang, Wei Wang, Li Liu, Liwei Xie

## Abstract

Iron is an essential trace mineral for the growth, systemic metabolism, and immune response. Imbalance of tissue iron absorption and storage leads to various diseases. The excessive iron accumulation is associated with inflammation and cancer while iron deficiency leads to growth retardation. Studies investigated in Kenyan infants and school children suggests that both low and high iron intake result in dysbiosis of gut microbiota. This would lead to the disruption of microbial diversity, an increase of pathogen abundance and the induction of intestinal inflammation. Despite this progress, in-depth studies investigating the relationship between iron availability and gut microbiota is not completely explored. In the current study, we established a murine model to study the connection between iron and microbiota by feeding mice with either iron-deprived or -fortified diet. To identify key microbiota related to iron levels, we combined the 16S rRNA amplicon sequencing with the innovated bioinformatic algorithms, such as RDA, co-occurrence, and machine learning to identify key microbiota. Manipulation of iron levels in the diet leads to systemic iron dysregulation and dysbiosis of gut microbiota. The bioinformatic algorithms used here detect five key bacteria that correlate with systemic iron levels. Leveraging on these key microbiotas, we also established a prediction model which could precisely distinguish the individual under either iron-deprived or iron-fortified physiological condition to further prove the link between microbiota and systemic iron homeostasis. This innovated and non-invasive approach could be potentially used for the early diagnosis and therapy of iron-dysregulation related diseases, e.g. anemia, inflammatory disease, fibrosis, and cancers.
