## Supplementary material for "Fecal microbiota as a non-invasive biomarker to predict the tissue iron accumulation in intestine epithelial cells and liver": Diet Fomular

### Sheet: AIN93G-Based Diet fomula
FeD	gm/kg	kcal/kg	AIN93G	gm/kg	kcal/kg	FeE	gm/kg	kcal/kg
Protein	20	20.3	Protein	20	20.3	Protein	20	20.3
Carbohydrate	64	63.9	Carbohydrate	64	63.9	Carbohydrate	64	63.9
Fat	7	15.8	Fat	7	15.8	Fat	7	15.8
Total	3.9	100	Total	3.9	100	Total	3.9	100
kcal/gm			kcal/gm			kcal/gm
Ingredient	gm	kcal	Ingredient	gm	kcal	Ingredient	gm	kcal
Casein, 30 Mesh	200	800	Casein, 30 Mesh	200	800	Casein, 30 Mesh	200	800
L-Cystine	3	12	L-Cystine	3	12	L-Cystine	3	12
Corn Starch	397.486	1590	Corn Starch	397.486	1590	Corn Starch	397.486	1590
Maltodextrin	132	528	Maltodextrin	132	528	Maltodextrin	132	528
Sucrose	100	400	Sucrose	99.8	400	Sucrose	98.85	400
Avicel, PH10	50	0	Cellulose	50	0	Avicel, PH10	50	0
Soybean Oil	70	630	Soybean Oil	70	630	Soybean Oil	70	630
t-Butylhydroquinone	0.014	0	t-Butylhydroquinone	0.014	0	t-Butylhydroquinone	0.014	0
Mineral Mix S18706	35	0	Mineral Mix S18706	35	0	Mineral Mix S18706	35	0
Vitamin Mix V10037	10	40	Vitamin Mix V10037	10	40	Vitamin Mix V10037	10	40
Choline Bitartrate	2.5	0	Choline Bitartrate	2.5	0	Choline Bitartrate	2.5	0
Ferric Citrate Fe 17.8%	0	0	Ferric Citrate Fe 17.8%	0.2	0	Ferric Citrate Fe 17.8%	1.15	0
Total	1000	4000	Total	1000	4000	Total	1000	4000

### Sheet: 16S rRNA gene sequencing primer
V3-V4 amplification sequencing primer-set
338-F	TCCCTACACGACGCTCTTCCGATCTACTCCTACGGGAGGCAGCA
806-R	AGACGTGTGCTCTTCCGATCTGGACTACHVGGGTWTCTAAT
Index primer-set
Forward	CAAGCAGAAGACGGCATACGAGATCCACTCCTGTGACTGGAGTTCAGACGTGTGCTCTTCCGATCT
Reverse	AATGATACGGCGACCACCGAGATCTACACTGAACCTTACACTCTTTCCCTACACGACGCTCTTCCGATCT
